# Odor preference maps to cohesive transcriptional domains in the olfactory bulb

**DOI:** 10.64898/2026.06.11.731560

**Authors:** Oded Mayseless, Joaquin Navajas Acedo, Yinan Wan, Vincent Hahaut, Simone Picelli, Rainer W. Friedrich, Alexander F. Schier

**Affiliations:** Biozentrum, University of Basel, Basel, Switzerland; Institute of Molecular and Clinical Ophthalmology Basel (IOB), Basel, Switzerland; Friedrich Miescher Institute for Biomedical Research, Basel, Switzerland; University of Basel, 4003 Basel

## Abstract

Animals classify odors along behaviorally relevant dimensions, yet how the olfactory bulb, the first stage of olfactory processing, is organized and how this organization relates to odor classification remains unclear. Here, we identify cohesive transcriptional domains within the larval zebrafish olfactory bulb whose differential functional recruitment reflects odor preference. Using a flow-based two-choice assay, we characterized behavioral preferences across chemically diverse odors. Mapping odor-evoked neuronal activity patterns revealed that similarly preferred odors converge onto shared spatial activation patterns in the olfactory bulb. Whole-mount multiplexed spatial transcriptomics revealed that projection neuron and interneuron subtypes form cohesive spatial domains. Mapping odor-activated neurons onto these domains identified preference-biased recruitment of specific neuronal subtypes. Targeted ablation of a TH^+^ interneuron population associated with attraction selectively impaired attraction while sparing aversion. Together, these findings reveal that the olfactory bulb is organized into spatially cohesive, transcriptionally defined domains and that selective recruitment of specific subtypes is linked to odor preference.

**Key findings:**

- Chemically diverse odorants elicit behaviors reflecting olfactory preference.
- Transcriptionally defined neuronal subtypes form cohesive spatial domains in the olfactory bulb.
- Odorants of opposing preference recruit distinct transcriptional domains in the olfactory bulb.
- A TH^+^ interneuron population is selectively required for odor attraction but not aversion.
