## Supplementary material for "Odor preference maps to cohesive transcriptional domains in the olfactory bulb": exampleCSV - fast.csv

step number	time [s]	LED [%]	valve A	valve B	stop time	UV 1/0
1	1	40	w	w		1
2	1	50	o1	w		0
3	2	40	w	w		1
4	2	50	w	o1		0
5	2	40	w	w		1
6	2	50	o2	w		0
7	2	40	w	w		1
8	2	50	w	o2		0
9	3	40	w	w		1
10	3	50	o3	w		0
11	3	40	w	w		1
12	3	50	w	o3		0
13	3	40	w	w		1
14	3	50	o4	w		0
15	4	40	w	w		1
16	4	50	w	o4		0
17	4	40	w	w		1
18	4	50	o5	w		0
19	4	40	w	w		1
20	4	50	w	o5		0
21	4	40	w	w		1
22	5	50	o6	w		0
23	5	40	w	w		1
24	5	50	w	o6		0
25	5	40	w	w		1
26	5	50	o7	w		0
27	5	40	w	w		1
28	5	50	w	o7		0
29	5	40	w	w		1
30	5	50	w	w		0
