## Supplementary material for "Odor preference maps to cohesive transcriptional domains in the olfactory bulb": exampleCSV.csv

step number	time [s]	LED [%]	valve A	valve B	stop time	UV 1/0
1	300	40	w	w		1
2	100	50	o1	w		0
3	300	40	w	w		1
4	100	50	w	o1		0
5	300	40	w	w		1
6	100	50	o2	w		0
7	300	40	w	w		1
8	100	50	w	o2		0
9	300	40	w	w		1
10	100	50	o3	w		0
11	300	40	w	w		1
12	100	50	w	o3		0
13	300	40	w	w		1
14	100	50	o4	w		0
15	300	40	w	w		1
16	100	50	w	o4		0
17	300	40	w	w		1
18	100	50	o5	w		0
19	300	40	w	w		1
20	100	50	w	o5		0
21	300	40	w	w		1
22	100	50	o6	w		0
23	300	40	w	w		1
24	100	50	w	o6		0
25	300	40	w	w		1
26	100	50	o7	w		0
27	300	40	w	w		1
28	100	50	w	o7		0
29	300	40	w	w		1
30	100	50	w	w		0
