## Supplementary material for "Odor preference maps to cohesive transcriptional domains in the olfactory bulb": enrichment_summary.csv

sample	cluster	mean_log2	sd_log2	n	min_q	se_log2	sig_label	cluster_num	cluster_ord
TCA	0	-1.14383516770512	1.1812729347855	2	1	0.835286102618961		0	0
TCA	1	-0.700792339998234	2.40261394508946	2	0.405776584752565	1.69890461314612		1	1
TCA	10	-1.58326030567498	2.51966361617831	2	0.765781075409687	1.7816712293087		10	10
TCA	11	-0.687411142252664	0.535791887797709	2	1	0.378862077166502		11	11
TCA	12	-0.790636580986378	2.63128453673121	2	0.598348063735767	1.86059913915394		12	12
TCA	13	-0.414189298194274	0.0725903280748573	2	1	0.0513291132302878		13	13
TCA	14	-0.685238407114682	0.759650491995572	2	0.953533661708198	0.537154014221766		14	14
TCA	15	0.563839028011927	1.26310011023534	2	0.405776584752565	0.893146653264887		15	15
TCA	16	1.41078746414909	0.219390610878563	2	0.570934579165436	0.155132588680891		16	16
TCA	18	-0.471355635933771	3.76931318195581	2	0.405776584752565	2.66530691137679		18	18
TCA	2	2.86137593635615	NA	1	0.405776584752565	0		2	2
TCA	20	-0.989042800984714	0.962363470417667	2	1	0.680493735898552		20	20
TCA	21	0.0495544519135419	0.28042416902288	2	0.765781075409687	0.198289831524681		21	21
TCA	22	1.35075214944799	1.00156133961366	2	4.82807862013481e-05	0.708210815015104	***	22	22
TCA	23	-5.26101360472378	0.250059088686214	2	1	0.17681847730735		23	23
TCA	24	3.30976557617676	0.634118709861901	2	0.0684755439938738	0.448389639820615		24	24
TCA	25	-1.47989239261324	0.584945844388609	2	1	0.413619173194076		25	25
TCA	3	-0.868696181945019	0.279416126009437	2	1	0.197577037474148		3	3
TCA	4	-2.04337882074213	2.80914930460536	2	0.927554379116778	1.98636852265193		4	4
TCA	5	1.32934226346036	1.95836389696917	2	4.56163507043528e-35	1.38477239157781	***	5	5
TCA	6	-2.02894743533817	3.37689171522057	2	0.76420733264852	2.38782303116513		6	6
TCA	7	-0.911774503819876	1.60335070401961	2	0.765781075409687	1.13374015543249		7	7
TCA	8	0.0495544519135418	2.77726735217034	2	0.405776584752565	1.96382457788766		8	8
TCA	9	1.6345169526347	0.506434850474486	2	0.624908454933298	0.358103516999704		9	9
Cytidine	0	-0.940987619672033	0.22544583297349	2	1	0.159414277285805		0	0
Cytidine	1	-1.48075382539488	0.645306753959639	2	1	0.45630078167034		1	1
Cytidine	10	-1.96337111631454	1.23646589039515	2	1	0.874313415804272		10	10
Cytidine	11	-1.8600032032528	0.373331894200865	2	1	0.263985514022651		11	11
Cytidine	12	-2.22848600033591	0.147781474935232	2	1	0.104497283060452		12	12
Cytidine	13	-0.432402321396466	0.0990532892414874	2	1	0.0700412525214882		13	13
Cytidine	14	-3.00802793478368	1.54218588194809	2	1	1.09049009497565		14	14
Cytidine	15	0.293711059343321	1.17766834946804	2	0.912584506812159	0.832737275897618		15	15
Cytidine	16	-1.59601768923015	NA	1	1	0		16	16
Cytidine	18	-1.31023536647735	0.404157236723504	2	1	0.285782322752807		18	18
Cytidine	2	2.28960080594084	1.01214344533328	2	0.4612077420758	0.715693493728676		2	2
Cytidine	20	0.462427955290585	0.191363470843747	2	0.0346718220780186	0.135314407905007	*	20	20
Cytidine	21	1.04745293336504	0.407279318568473	2	0.114120773054497	0.287989967996803		21	21
Cytidine	22	0.0586716279249181	1.1006401166385	2	0.852212346378469	0.778270090121036		22	22
Cytidine	23	-3.11892735568411	2.03366847430653	2	1	1.43802076886745		23	23
Cytidine	24	3.45056485338452	0.925270605859602	2	0.0346718220780186	0.65426511983591	*	24	24
Cytidine	25	0.0934420945514567	0.147781474935232	2	1	0.104497283060452		25	25
Cytidine	3	-1.8600032032528	1.86814357017177	2	1	1.32097698669851		3	3
Cytidine	4	-3.16045522554789	1.75775062382263	2	1	1.24291738573986		4	4
Cytidine	5	1.63594535923781	0.0508059145554101	2	4.10108658331712e-12	0.0359252067065148	***	5	5
Cytidine	6	-0.860627476351432	0.313306379069992	2	1	0.221541065229394		6	6
Cytidine	7	-1.9811411260863	0.654601938510736	2	1	0.462873469698801		7	7
Cytidine	8	-1.4915204061697	0.147781474935232	2	1	0.104497283060452		8	8
Cytidine	9	0.0934420945514566	2.38925693930787	2	1	1.68945978378161		9	9
ATP	0	-0.453786943656278	0.0199438589241583	2	0.998358489806743	0.0141024378883002		0	0
ATP	1	-0.287287977338131	0.95004287397685	2	0.642451723501628	0.671781758606987		1	1
ATP	10	-0.177692982689079	0.795052146175953	2	0.642451723501628	0.562186763957935		10	10
ATP	11	1.50061855447554	0.209714949666627	2	0.596651968687639	0.148290863025468		11	11
ATP	12	0.86687839904305	0.0637321342274971	2	0.642451723501628	0.0450654242917545		12	12
ATP	13	-0.785682834680632	0.0972056140392314	2	0.998358489806743	0.0687347488565428		13	13
ATP	14	-0.905413750557168	0.706091099370318	2	0.998358489806743	0.499281804500216		14	14
ATP	15	1.35586524587805	0.00500285744967554	2	0.596651968687639	0.00353755442797521		15	15
ATP	16	0.666609434251185	1.26171769017577	2	0.872259107960559	0.892169134666316		16	16
ATP	18	1.30666339384755	1.3721792409321	2	0.259293540642256	0.970277246266499		18	18
ATP	2	2.62005473205544	1.50087114333296	2	0.153850627575482	1.06127616313794		2	2
ATP	20	0.471900366681025	0.447013765320408	2	0.153850627575482	0.316086464741792		20	20
ATP	21	-0.595407316788227	1.28730246553737	2	0.872259107960559	0.910260302819639		21	21
ATP	22	0.322843317070333	0.266667753297922	2	0.642451723501628	0.188562576680742		22	22
ATP	23	-2.26060215360601	0.40571756533728	2	0.998358489806743	0.286885641696487		23	23
ATP	24	1.35940280030603	NA	1	0.995346290719956	0		24	24
ATP	25	-0.229097254843106	2.23647260692296	2	0.654609869932326	1.58142494629318		25	25
ATP	3	-0.918353066469971	0.219490951903577	2	0.998358489806743	0.15520354050011		3	3
ATP	4	-0.391129174458783	0.234150595707513	2	0.998358489806743	0.165569474043652		4	4
ATP	5	0.774504277507285	0.596379815956332	2	0.00377662656915522	0.421704212025507	**	5	5
ATP	6	0.768835776536477	0.462406562541815	2	0.419177578892286	0.326970816038479		6	6
ATP	7	-0.961431388344828	0.158569004863881	2	0.998358489806743	0.112125218625253		7	7
ATP	8	1.45909068461176	0.140979957989455	2	0.642451723501628	0.099687884305738		8	8
ATP	9	-0.225559700415131	NA	1	0.999959518820583	0		9	9
