## Supplementary material for "Odor preference maps to cohesive transcriptional domains in the olfactory bulb": pairwise_summary.csv

comparison	cluster	mean_log2	sd_log2	mean_or	n_reps	min_q	n_sig_005	se_log2	sig_label
Cytidine_vs_ATP	0	-0.487200676015754	0.205501974049332	0.690697046199747	2	0.284521368867194	0	0.145311839397504
Cytidine_vs_ATP	1	-1.19346584805675	1.59534962793649	0.573591738643411	2	0.0418696237378025	1	1.12808254027733	*
Cytidine_vs_ATP	10	-1.78567813362546	0.441413744219195	0.287194829398732	2	0.159215581841096	0	0.312126651846337
Cytidine_vs_ATP	11	-3.36062175772835	0.163616944534238	0.0958535838721005	2	0.159215581841096	0	0.115694650997183
Cytidine_vs_ATP	12	-3.09536439937896	0.211513609162729	0.115862580723203	2	0.172949489912423	0	0.149562707352207
Cytidine_vs_ATP	13	0.353280513284166	0.196258903280719	1.32428537546729	2	0.38677787515179	0	0.138776001378031
Cytidine_vs_ATP	14	-2.10261418422651	2.24827698131841	0.387266232515021	2	0.0674187976311635	0	1.58977189947587
Cytidine_vs_ATP	15	-1.06215418653473	1.17266549201836	0.556307216364336	2	0.284521368867194	0	0.829199721469643
Cytidine_vs_ATP	16	-1.36564859006031	0.00680151694577725	0.386833048203683	2	1	0	0.00480939875471431
Cytidine_vs_ATP	18	-2.6168987603249	1.77633647765561	0.225977223644057	2	0.0418696237378025	1	1.25605956901931	*
Cytidine_vs_ATP	2	-0.330453926114608	2.51301458866624	1.48944146828239	2	0.178645362674063	0	1.77696965686662
Cytidine_vs_ATP	20	-0.00947241139043961	0.638377236164155	1.11063760734941	2	0.159215581841096	0	0.4514008726468
Cytidine_vs_ATP	21	1.64286025015327	0.880023146968901	3.56769819754256	2	0.0209889408856538	1	0.622270334822836	*
Cytidine_vs_ATP	22	-0.264171689145415	0.833972363340578	0.905783707088695	2	0.532121925263308	0	0.589707513440294
Cytidine_vs_ATP	23	-0.858325202078106	2.43938603964381	1.00305207463102	2	0.467241134863499	0	1.72490641056393
Cytidine_vs_ATP	24	2.78395541913333	1.90502838005646	10.3945323918094	2	0.0506591833621383	0	1.34705848589075
Cytidine_vs_ATP	25	0.322539349394563	2.08869113198773	1.98384096887591	2	0.299830705132218	0	1.47692766323273
Cytidine_vs_ATP	3	-0.941650136782832	1.64865261826819	0.699862963307314	2	0.623679060190109	0	1.1657734461984
Cytidine_vs_ATP	4	-2.76932605108911	1.99190121953014	0.219464484705269	2	0.0209889408856538	1	1.40848685978352	*
Cytidine_vs_ATP	5	0.861441081730521	0.545573901400922	2.46065201054178	2	4.17546220789647e-09	1	0.385779005318993	***
Cytidine_vs_ATP	6	-1.62946325288791	0.775712941611806	0.335384670405473	2	0.0506591833621383	0	0.548511881267873
Cytidine_vs_ATP	7	-1.01970973774147	0.496032933646856	0.502140992090091	2	0.299830705132218	0	0.350748251073548
Cytidine_vs_ATP	8	-2.95061109078146	0.0068015169457771	0.127605246385562	2	0.255663993642409	0	0.0048093987547142
Cytidine_vs_ATP	9	0.219313910660849	2.24827698131841	1.95284024378248	2	0.582428834732746	0	1.58977189947587
TCA_vs_ATP	0	-0.690048224048845	1.16132907586134	0.716087147450568	2	0.00170998711410894	1	0.821183664730661	**
TCA_vs_ATP	1	-0.413504362660103	1.45257107111261	0.967797248802763	2	0.355502643099323	0	1.02712285453914
TCA_vs_ATP	10	-1.4055673229859	1.72461147000236	0.514820379884241	2	0.00820216180814337	1	1.21948446535077	**
TCA_vs_ATP	11	-2.18802969672821	0.326076938131082	0.218736565248581	2	0.090754965177262	0	0.230571214141034
TCA_vs_ATP	12	-1.65751498002943	2.56755240250372	0.603432639815626	2	0.0864461515720224	0	1.81553371486219
TCA_vs_ATP	13	0.371493536486358	0.169795942114089	1.34175034788442	2	0.228706948775041	0	0.120063862086831
TCA_vs_ATP	14	0.220175343442486	0.0535593926252532	1.16894790378007	2	1	0	0.0378722097215493
TCA_vs_ATP	15	-0.792026217866123	1.25809725278567	0.68927618225091	2	0.228706948775041	0	0.889609098836912
TCA_vs_ATP	16	0.744178029897902	1.48110830105434	2.15706964519355	2	0.704752337999066	0	1.04730172334721
TCA_vs_ATP	18	-1.77801902978132	2.3971339410237	0.515655207472342	2	0.0864461515720224	0	1.69502966511029
TCA_vs_ATP	2	-1.35402057650385	0.755282839701286	0.414707358660459	2	0.565258056287731	0	0.534065617666612
TCA_vs_ATP	20	-1.46094316766574	0.51534970509726	0.324635590526355	2	1.15086461137018e-08	2	0.36440727115676	***
TCA_vs_ATP	21	0.644961768701769	1.56772663456025	2.09288563309358	2	0.273028172968269	0	1.10855013434432
TCA_vs_ATP	22	1.02790883237766	1.26822909291158	2.65653893773532	2	0.000105591971743708	1	0.896773391695846	***
TCA_vs_ATP	23	-3.00041145111777	0.155658476651066	0.124010073998155	2	0.152700501317003	0	0.110067164389137
TCA_vs_ATP	24	2.64315614192558	1.61387648405876	8.48070336499417	2	0.0338982956697724	1	1.14118300587545	*
TCA_vs_ATP	25	-1.25079513777014	1.65152676253435	0.563652180054991	2	0.090754965177262	0	1.1678057730991
TCA_vs_ATP	3	0.0496568845249527	0.498907077913014	1.06746898782038	2	1	0	0.352780577974258
TCA_vs_ATP	4	-1.65224964628334	2.57499870889785	0.608829838866512	2	0.0864461515720224	0	1.82079904860828
TCA_vs_ATP	5	0.554837985953073	1.36198408101283	2.88694438409458	2	1.94046447087322e-18	1	0.963068179552303	***
TCA_vs_ATP	6	-2.79778321187464	3.83929827776238	0.481065286086048	2	3.02390146825567e-06	1	2.71479384720361	***
TCA_vs_ATP	7	0.0496568845249526	1.76191970888349	1.48952018927652	2	0.273028172968269	0	1.24586537405775
TCA_vs_ATP	8	-1.40953623269822	2.9182473101598	0.837951046796045	2	0.0864461515720224	0	2.0635124621934
TCA_vs_ATP	9	1.76038876874409	0.365454892485031	3.46657879218842	2	0.605655849553774	0	0.258415632693966
TCA_vs_Cytidine	0	-0.20284754803309	0.955827101812009	0.986168657442041	2	0.284035948696391	0	0.675871825333156
TCA_vs_Cytidine	1	0.779961485396645	3.0479206990491	4.27641749291407	2	0.00124835999230553	1	2.15520539481646	**
TCA_vs_Cytidine	10	0.38011081063956	1.28319772578316	1.59784090990226	2	0.171544381606479	0	0.907357813504429
TCA_vs_Cytidine	11	1.17259206100014	0.162459993596843	2.26706075563667	2	1	0	0.114876563143851
TCA_vs_Cytidine	12	3.40294584156393	NA	10.7749603803487	1	0.0945056014211609	0	0
TCA_vs_Cytidine	13	0.0182130232021921	0.02646296116663	1.01478970934887	2	1	0	0.0187121392912004
TCA_vs_Cytidine	14	2.322789527669	2.30183637394367	8.7623147766323	2	0.0248036960895304	1	1.62764410919742	*
TCA_vs_Cytidine	15	0.270127968668606	0.0854317607673062	1.2110370828833	2	0.936996520095163	0	0.060409377367269
TCA_vs_Cytidine	16	2.10982661995821	1.48790981800011	5.58742560814546	2	0.162005623961598	0	1.05211112210192
TCA_vs_Cytidine	18	0.838879730543574	4.17347041867931	7.20519680089407	2	0.0390868075588787	1	2.9510892341296	*
TCA_vs_Cytidine	2	-1.02356665038924	3.26829742836752	1.27961377090637	2	0.238239648856711	0	2.31103527453323
TCA_vs_Cytidine	20	-1.4514707562753	1.15372694126141	0.380567519695685	2	8.85615766859634e-15	1	0.815808143803559	***
TCA_vs_Cytidine	21	-0.997898481451499	0.687703487591353	0.515250441676465	2	0.0564323347298729	0	0.486279799521484
TCA_vs_Cytidine	22	1.29208052152308	2.10220145625216	4.30176053407659	2	2.3354656090821e-06	1	1.48648090513614	***
TCA_vs_Cytidine	23	-3.75692549521446	NA	0.072529336915029	1	0.0556813266941563	0	0
TCA_vs_Cytidine	24	-0.140799277207753	0.291151895997701	0.913880383786107	2	1	0	0.205875480015295
TCA_vs_Cytidine	25	-1.5733344871647	0.437164369453377	0.340786761777938	2	0.286348379032062	0	0.309121890133624
TCA_vs_Cytidine	3	0.991307021307784	2.14755969618121	3.21989284507586	2	0.362391435272407	0	1.51855402417265
TCA_vs_Cytidine	4	1.11707640480577	4.56689992842799	10.6764744957922	2	0.00467270443927322	1	3.22928590839179	**
TCA_vs_Cytidine	5	-0.306603095777448	1.90755798241376	1.7590133691863	2	6.35135246377488e-14	2	1.3488471848713	***
TCA_vs_Cytidine	6	-1.16831995898673	3.06358533615057	1.06931176927983	2	0.238239648856711	0	2.16628196593574
TCA_vs_Cytidine	7	1.06936662226643	2.25795264253035	3.69098065945301	2	0.00467270443927322	1	1.59661362513129	**
TCA_vs_Cytidine	8	3.60939671903135	NA	12.4721780604134	1	0.0556813266941563	0	0
TCA_vs_Cytidine	9	1.54107485808324	1.88282208883338	4.28510489052305	2	0.243130168163778	0	1.3313562667819
