## Supplementary material for "Odor preference maps to cohesive transcriptional domains in the olfactory bulb": perm_stats.csv

cluster	observed_contrast	observed_abs_contrast	p_emp_two_sided	p_emp_positive	p_emp_negative	null_mean	null_sd	null_q95_abs	q_emp_two_sided	q_emp_positive	q_emp_negative
0	-0.5886	0.5886	0.0122	0.9952	0.005	-0.0011	0.2312	0.4477	0.0244	1	0.0133
1	-0.8035	0.8035	0.1262	0.9432	0.057	5e-04	0.5396	1.055	0.1971	1	0.1243
2	-0.1399	0.1399	0.7988	0.5819	0.4189	-0.041	0.6005	1.1949	0.7988	1	0.5586
3	-0.446	0.446	0.6069	0.7131	0.3039	-0.01	0.9401	1.9403	0.662	1	0.4559
4	-2.2108	2.2108	0.0012	0.9996	6e-04	0.0102	0.7283	1.4135	0.0058	1	0.0024
5	0.7081	0.7081	2e-04	2e-04	1	0.0021	0.1154	0.2232	0.0012	0.0024	1
6	-2.2136	2.2136	2e-04	1	2e-04	-0.0038	0.4383	0.8712	0.0012	1	0.0016
7	-0.485	0.485	0.3525	0.8236	0.1766	-0.0039	0.541	1.0475	0.423	1	0.3027
8	-2.1801	2.1801	0.0026	0.9992	0.001	0.0141	0.8015	1.5703	0.0085	1	0.0034
9	1.0895	1.0895	0.2843	0.1804	0.8238	0.0735	1.035	2.0439	0.3592	0.7215	1
10	-1.5956	1.5956	0.003	0.9998	4e-04	-0.0062	0.4787	0.9424	0.0085	1	0.0024
11	-2.7743	2.7743	0.0028	1	2e-04	-0.0051	0.8318	1.5996	0.0085	1	0.0016
12	-2.3764	2.3764	0.0038	0.999	0.0012	0	0.8187	1.6076	0.0091	1	0.0036
13	0.3624	0.3624	0.0694	0.034	0.9662	-0.0049	0.1991	0.3894	0.1189	0.204	1
14	-0.9412	0.9412	0.1976	0.9138	0.0866	0.0072	0.7212	1.4465	0.2789	1	0.1598
15	-0.9271	0.9271	0.1314	0.9376	0.0636	-0.0205	0.6379	1.2738	0.1971	1	0.1272
16	-0.2581	0.2581	0.7806	0.6381	0.3687	0.0781	1.0473	1.9874	0.7988	1	0.5206
18	-2.1975	2.1975	0.0032	0.9996	6e-04	0.0062	0.7535	1.4718	0.0085	1	0.0024
20	-0.7352	0.7352	2e-04	1	2e-04	0.0017	0.1702	0.333	0.0012	1	0.0016
21	1.1439	1.1439	0.0054	0.0046	0.9956	0.0032	0.3832	0.7525	0.0118	0.0368	1
22	0.3819	0.3819	0.2108	0.1078	0.8924	6e-04	0.3063	0.6068	0.281	0.5173	1
23	-1.9294	1.9294	0.021	0.9932	0.0076	0.0079	0.8762	1.6917	0.0388	1	0.0182
24	2.0208	2.0208	2e-04	2e-04	1	0.0254	0.5839	1.115	0.0012	0.0024	1
25	-0.4641	0.4641	0.5225	0.7359	0.2657	0.0024	0.8078	1.623	0.5971	1	0.4252
