## Supplementary material for "Odor preference maps to cohesive transcriptional domains in the olfactory bulb": Table S1

### Sheet: Sheet1
compound	short name	Mw	Cat #	link	PubChem Substance ID:	conc (uM)	Chemical class
L-Alanine	Ala	89.09	A7627	https://www.sigmaaldrich.com/CH/en/product/sigma/a7627	24891260	10,100,1000	Amino Acids
5β-Cholanic acid	5bcholic acid	360.57	C7628	https://www.sigmaaldrich.com/CH/en/product/sigma/c7628	24892974	100	Bile acids
Taurocholic acid sodium salt hydrate	TCA	537.68	T4009	https://www.sigmaaldrich.com/CH/en/product/sigma/t4009	24900186	100,300,1000	Bile acids
Adenosine	Adenosine	267.24	A9251	https://www.sigmaaldrich.com/CH/en/product/sigma/a9251	24277685	100	Nucleic acids
Adenosine 5′-triphosphate magnesium salt	ATP	507.18	A9187	https://www.sigmaaldrich.com/CH/en/product/sigma/a9187	24891422	10,100,500	Nucleic acids
Adenosine 3′-monophosphate	AMP	347.22	A9272	https://www.sigmaaldrich.com/CH/en/product/sigma/a9272	24891429	100	Nucleic acids
ammonium chloride	AmCl	53.49	A9434	https://www.sigmaaldrich.com/CH/en/product/sigma/a9434	24891452	100	Salts and Inorganic Compounds
L-Arginine monohydrochloride	Arg	210.66	A6969	https://www.sigmaaldrich.com/CH/en/product/sigma/a6969	24891160	10,100,500	Amino Acids
Cadaverine	Cad	102.18	D22606	https://www.sigmaaldrich.com/CH/en/product/aldrich/d22606	24893671	100,300,1000	Amines
Citric acid	Citric Acid	192.12	251275	https://www.sigmaaldrich.com/CH/en/product/sial/251275	24855122	100,500	Organic acids
Cytidine	Cytidine	243.22	C122106	https://www.sigmaaldrich.com/CH/en/product/aldrich/c122106	24892387	100	Nucleic acids
D-(+)-Glucose	Dglu	180.16	G8270	https://www.sigmaaldrich.com/CH/en/product/sigma/g8270	24895335	100	Glucose
E3	N/A	N/A	see methods	N/A	N/A		Control odorant
food extract	food	N/A	ZEBRAFEED ‹100	https://shop.sparos.pt/product/zebrafeed-100/	N/A		Complex odors
Sodium glycocholate hydrate	GCA	487.6	G7132	https://www.sigmaaldrich.com/CH/en/product/sigma/g7132	24895292	300	Bile acids
Glycine	Glycine	75.07	50046	https://www.sigmaaldrich.com/CH/en/product/sigma/50046	57651233	100	Amino Acids
Inosine 5′-monophosphate disodium salt hydrate	IMP	392.17	I4625	https://www.sigmaaldrich.com/CH/en/product/sigma/i4625	24896058	100	Nucleic acids
Inosine 5′-triphosphate trisodium salt	ITP	574.11	I0879	https://www.sigmaaldrich.com/CH/en/product/sigma/i0879	24895910	100	Nucleic acids
L-Cysteine	Lcys	121.16	168149	https://www.sigmaaldrich.com/CH/en/product/aldrich/168149	24850236	100,500	Amino Acids
L-Methionine	Lmet	149.21	M9625	https://www.sigmaaldrich.com/CH/en/product/sial/m9625	24897343	100	Amino Acids
L-Proline	Lpro	115.13	81709	https://www.sigmaaldrich.com/CH/en/product/sigma/81709	57652885	100	Amino Acids
L-Serine	Lser	105.09	S4500	https://www.sigmaaldrich.com/CH/en/product/sigma/s4500	24899605	100	Amino Acids
NaCl	NaCl	58.44	1.06404.1000	https://www.avantorsciences.com/ch/de/product/777238/natriumchlorid-emsure-acs-iso-reag-ph-eur-zur-analyse-supelco	5234	1000, 50000, 200000	Salts and Inorganic Compounds
L-Phenylalanine	Phenylalanine	165.19	P2126	https://www.sigmaaldrich.com/CH/en/product/sial/p2126	24898274	100	Amino Acids
Sodium taurodeoxycholate hydrate	TDCA	521.69	T0875	https://www.sigmaaldrich.com/CH/en/product/sigma/t0875	24899916	300	Bile acids
Thymine	Thymine	126.11	T0895	https://www.sigmaaldrich.com/CH/en/product/sigma/t0895	24899920	100	Nucleic acids
L-Tryptophan	Trp	204.23	T0254	https://www.sigmaaldrich.com/CH/en/product/sial/t0254	24278135	100	Amino Acids
Urea	Urea	60.06	U5378	https://www.sigmaaldrich.com/CH/en/product/sigma/u5378	24900656	100	Salts and Inorganic Compounds
AAmix							Complex odors
BAmix							Complex odors
Cichlid							Complex odors
adult ZF	adult						Complex odors
