## Supplementary material for "Odor preference maps to cohesive transcriptional domains in the olfactory bulb": Table S2

matrix_label	odor	cluster	cluster_size_n_trials	cluster_stability	is_singleton_trial	silhouette_value	cluster_valence_label
AMP100uM_0	AMP100uM	2	110	0.7910651187	FALSE	0.1583856204	neutral
AMP100uM_1	AMP100uM	2	110	0.7910651187	FALSE	0.1555498662	neutral
AMP100uM_2	AMP100uM	2	110	0.7910651187	FALSE	0.23425204	neutral
AMP100uM_3	AMP100uM	2	110	0.7910651187	FALSE	0.1214452026	neutral
AMP100uM_4	AMP100uM	2	110	0.7910651187	FALSE	0.09735106563	neutral
AMP100uM_5	AMP100uM	2	110	0.7910651187	FALSE	0.04121249368	neutral
AMP100uM_6	AMP100uM	2	110	0.7910651187	FALSE	0.1956103265	neutral
AMP100uM_7	AMP100uM	2	110	0.7910651187	FALSE	0.1581592613	neutral
ATP100uM_8	ATP100uM	2	110	0.7910651187	FALSE	0.08192879308	neutral
ATP100uM_9	ATP100uM	3	28	0.722739368	FALSE	0.01518774855	neutral
ATP100uM_10	ATP100uM	3	28	0.722739368	FALSE	0.05715171015	neutral
ATP100uM_11	ATP100uM	3	28	0.722739368	FALSE	0.1493628449	neutral
ATP100uM_12	ATP100uM	2	110	0.7910651187	FALSE	0.02790256728	neutral
ATP100uM_13	ATP100uM	3	28	0.722739368	FALSE	0.1596660311	neutral
ATP100uM_14	ATP100uM	2	110	0.7910651187	FALSE	0.2091092751	neutral
ATP100uM_15	ATP100uM	3	28	0.722739368	FALSE	0.1546948098	neutral
ATP100uM_16	ATP100uM	2	110	0.7910651187	FALSE	0.134580575	neutral
ATP100uM_17	ATP100uM	3	28	0.722739368	FALSE	0.1363108829	neutral
ATP100uM_18	ATP100uM	3	28	0.722739368	FALSE	0.1686392083	neutral
ATP100uM_19	ATP100uM	3	28	0.722739368	FALSE	0.1292933009	neutral
ATP500uM_20	ATP500uM	2	110	0.7910651187	FALSE	0.04544592611	neutral
ATP500uM_21	ATP500uM	6	71	0.7246184364	FALSE	0.0796387245	attractive
ATP500uM_22	ATP500uM	2	110	0.7910651187	FALSE	-0.01732329335	neutral
ATP500uM_23	ATP500uM	6	71	0.7246184364	FALSE	0.1402342815	attractive
ATP500uM_24	ATP500uM	2	110	0.7910651187	FALSE	-0.02881154703	neutral
ATP500uM_25	ATP500uM	6	71	0.7246184364	FALSE	0.0449828322	attractive
ATP500uM_26	ATP500uM	6	71	0.7246184364	FALSE	0.05305218599	attractive
ATP500uM_27	ATP500uM	6	71	0.7246184364	FALSE	0.06968371707	attractive
ATP500uM_28	ATP500uM	6	71	0.7246184364	FALSE	-0.01927409262	attractive
ATP500uM_29	ATP500uM	1	13	0.5243325656	FALSE	0.0886512438	aversive
ATP500uM_30	ATP500uM	6	71	0.7246184364	FALSE	-0.02397730379	attractive
ATP500uM_31	ATP500uM	1	13	0.5243325656	FALSE	0.089505223	aversive
ATP500uM_32	ATP500uM	6	71	0.7246184364	FALSE	0.0741196006	attractive
ATP500uM_33	ATP500uM	1	13	0.5243325656	FALSE	0.09427312589	aversive
ATP500uM_34	ATP500uM	2	110	0.7910651187	FALSE	0.05609761221	neutral
ATP500uM_35	ATP500uM	6	71	0.7246184364	FALSE	-0.01657348734	attractive
ATP500uM_36	ATP500uM	6	71	0.7246184364	FALSE	0.1439602974	attractive
Ala100uM_37	Ala100uM	3	28	0.722739368	FALSE	0.04035826456	neutral
Ala100uM_38	Ala100uM	2	110	0.7910651187	FALSE	0.2520365639	neutral
Ala100uM_39	Ala100uM	2	110	0.7910651187	FALSE	0.1932430836	neutral
Ala100uM_40	Ala100uM	2	110	0.7910651187	FALSE	0.1182133558	neutral
Ala100uM_41	Ala100uM	2	110	0.7910651187	FALSE	0.0771182183	neutral
AmCl100uM_42	AmCl100uM	2	110	0.7910651187	FALSE	0.2005147999	neutral
AmCl100uM_43	AmCl100uM	1	13	0.5243325656	FALSE	0.09570342554	aversive
AmCl100uM_44	AmCl100uM	6	71	0.7246184364	FALSE	-0.03319657924	attractive
AmCl100uM_45	AmCl100uM	2	110	0.7910651187	FALSE	0.01362929684	neutral
AmCl100uM_46	AmCl100uM	2	110	0.7910651187	FALSE	0.1465544153	neutral
AmCl100uM_47	AmCl100uM	1	13	0.5243325656	FALSE	0.03180230662	aversive
AmCl100uM_48	AmCl100uM	2	110	0.7910651187	FALSE	0.03080405621	neutral
AmCl100uM_49	AmCl100uM	2	110	0.7910651187	FALSE	0.1159024194	neutral
Arg100uM_50	Arg100uM	2	110	0.7910651187	FALSE	0.08106189563	neutral
Arg100uM_51	Arg100uM	2	110	0.7910651187	FALSE	0.1133379013	neutral
Arg500uM_52	Arg500uM	6	71	0.7246184364	FALSE	0.06646045732	attractive
Arg500uM_53	Arg500uM	2	110	0.7910651187	FALSE	0.007871711952	neutral
Arg500uM_54	Arg500uM	6	71	0.7246184364	FALSE	0.04635614871	attractive
Arg500uM_55	Arg500uM	6	71	0.7246184364	FALSE	-0.276657685	attractive
Arg500uM_56	Arg500uM	2	110	0.7910651187	FALSE	0.1382273968	neutral
Arg500uM_57	Arg500uM	6	71	0.7246184364	FALSE	-0.09391774369	attractive
BAmix100uM_58	BAmix100uM	6	71	0.7246184364	FALSE	0.1113895402	attractive
BAmix100uM_59	BAmix100uM	6	71	0.7246184364	FALSE	0.04295444463	attractive
BAmix100uM_60	BAmix100uM	6	71	0.7246184364	FALSE	0.1847712641	attractive
BAmix100uM_61	BAmix100uM	6	71	0.7246184364	FALSE	0.151721488	attractive
BAmix100uM_62	BAmix100uM	6	71	0.7246184364	FALSE	0.2109538496	attractive
BAmix100uM_63	BAmix100uM	6	71	0.7246184364	FALSE	0.2266341737	attractive
BAmix100uM_64	BAmix100uM	6	71	0.7246184364	FALSE	0.03825534578	attractive
BAmix100uM_65	BAmix100uM	6	71	0.7246184364	FALSE	0.1838617286	attractive
BAmix100uM_66	BAmix100uM	6	71	0.7246184364	FALSE	0.2039043661	attractive
BAmix100uM_67	BAmix100uM	6	71	0.7246184364	FALSE	0.09226528518	attractive
BAmix100uM_68	BAmix100uM	6	71	0.7246184364	FALSE	0.1213946175	attractive
BAmix100uM_69	BAmix100uM	6	71	0.7246184364	FALSE	0.1201770992	attractive
Cad1mM_70	Cad1mM	5	7	0.9994123348	FALSE	0.4231419708	neutral
Cad1mM_71	Cad1mM	5	7	0.9994123348	FALSE	0.3944989822	neutral
Cad1mM_72	Cad1mM	3	28	0.722739368	FALSE	0.1532630216	neutral
Cad1mM_73	Cad1mM	5	7	0.9994123348	FALSE	0.5083609009	neutral
Cad1mM_74	Cad1mM	3	28	0.722739368	FALSE	0.1264185172	neutral
Cad1mM_75	Cad1mM	5	7	0.9994123348	FALSE	0.4715528467	neutral
Cad1mM_76	Cad1mM	3	28	0.722739368	FALSE	0.1697728314	neutral
Cad1mM_77	Cad1mM	5	7	0.9994123348	FALSE	0.389808673	neutral
Cad1mM_78	Cad1mM	5	7	0.9994123348	FALSE	0.4282038845	neutral
Cad1mM_79	Cad1mM	5	7	0.9994123348	FALSE	0.5141414731	neutral
CitricAcid100uM_80	CitricAcid100uM	2	110	0.7910651187	FALSE	0.06524458145	neutral
CitricAcid100uM_81	CitricAcid100uM	1	13	0.5243325656	FALSE	0.1115655456	aversive
CitricAcid100uM_82	CitricAcid100uM	2	110	0.7910651187	FALSE	0.03736617931	neutral
CitricAcid100uM_83	CitricAcid100uM	1	13	0.5243325656	FALSE	0.02031081823	aversive
CitricAcid100uM_84	CitricAcid100uM	6	71	0.7246184364	FALSE	-0.01166729122	attractive
CitricAcid100uM_85	CitricAcid100uM	2	110	0.7910651187	FALSE	0.09268283406	neutral
CitricAcid100uM_86	CitricAcid100uM	2	110	0.7910651187	FALSE	0.1902234457	neutral
CitricAcid500uM_87	CitricAcid500uM	6	71	0.7246184364	FALSE	-0.007236202179	attractive
CitricAcid500uM_88	CitricAcid500uM	2	110	0.7910651187	FALSE	-0.03070403789	neutral
CitricAcid500uM_89	CitricAcid500uM	2	110	0.7910651187	FALSE	-0.009170649081	neutral
CitricAcid500uM_90	CitricAcid500uM	2	110	0.7910651187	FALSE	-0.08017024271	neutral
CitricAcid500uM_91	CitricAcid500uM	6	71	0.7246184364	FALSE	0.03091834608	attractive
CitricAcid500uM_92	CitricAcid500uM	2	110	0.7910651187	FALSE	-0.08407769172	neutral
CitricAcid500uM_93	CitricAcid500uM	1	13	0.5243325656	FALSE	0.02264903518	aversive
CitricAcid500uM_94	CitricAcid500uM	2	110	0.7910651187	FALSE	-0.02149207916	neutral
CitricAcid500uM_95	CitricAcid500uM	1	13	0.5243325656	FALSE	0.08593610406	aversive
CitricAcid500uM_96	CitricAcid500uM	6	71	0.7246184364	FALSE	-0.02469436806	attractive
CitricAcid500uM_97	CitricAcid500uM	6	71	0.7246184364	FALSE	0.01958041782	attractive
CitricAcid500uM_98	CitricAcid500uM	6	71	0.7246184364	FALSE	0.04222371676	attractive
CitricAcid500uM_99	CitricAcid500uM	6	71	0.7246184364	FALSE	-0.0240928641	attractive
CitricAcid500uM_100	CitricAcid500uM	2	110	0.7910651187	FALSE	-0.04566100238	neutral
CitricAcid500uM_101	CitricAcid500uM	6	71	0.7246184364	FALSE	0.02917092899	attractive
CitricAcid500uM_102	CitricAcid500uM	2	110	0.7910651187	FALSE	0.03210223439	neutral
CitricAcid500uM_103	CitricAcid500uM	6	71	0.7246184364	FALSE	0.01998634903	attractive
CitricAcid500uM_104	CitricAcid500uM	1	13	0.5243325656	FALSE	0.0861444093	aversive
CitricAcid500uM_105	CitricAcid500uM	6	71	0.7246184364	FALSE	-0.07895759604	attractive
CitricAcid500uM_106	CitricAcid500uM	1	13	0.5243325656	FALSE	0.07805942887	aversive
Cyt100uM_107	Cyt100uM	3	28	0.722739368	FALSE	0.2055283684	neutral
Cyt100uM_108	Cyt100uM	3	28	0.722739368	FALSE	0.2299249747	neutral
Cyt100uM_109	Cyt100uM	3	28	0.722739368	FALSE	0.1842036644	neutral
Cyt100uM_110	Cyt100uM	3	28	0.722739368	FALSE	0.2286533864	neutral
Cyt100uM_111	Cyt100uM	3	28	0.722739368	FALSE	0.1629784854	neutral
Cyt100uM_112	Cyt100uM	3	28	0.722739368	FALSE	0.1940055017	neutral
Cyt100uM_113	Cyt100uM	3	28	0.722739368	FALSE	0.02361733125	neutral
Cyt100uM_114	Cyt100uM	3	28	0.722739368	FALSE	0.1926765283	neutral
Cytidine100uM_115	Cytidine100uM	2	110	0.7910651187	FALSE	0.2489997738	neutral
Cytidine100uM_116	Cytidine100uM	2	110	0.7910651187	FALSE	0.20463085	neutral
Cytidine100uM_117	Cytidine100uM	2	110	0.7910651187	FALSE	0.2796298292	neutral
Cytidine100uM_118	Cytidine100uM	2	110	0.7910651187	FALSE	0.1684537168	neutral
Cytidine100uM_119	Cytidine100uM	2	110	0.7910651187	FALSE	0.2127935488	neutral
Cytidine100uM_120	Cytidine100uM	2	110	0.7910651187	FALSE	0.1846474829	neutral
Cytidine100uM_121	Cytidine100uM	2	110	0.7910651187	FALSE	0.2196412194	neutral
E3_122	E3	2	110	0.7910651187	FALSE	0.03977985051	neutral
E3_123	E3	6	71	0.7246184364	FALSE	-0.06020197843	attractive
E3_124	E3	2	110	0.7910651187	FALSE	0.01662947124	neutral
E3_125	E3	2	110	0.7910651187	FALSE	0.1436710582	neutral
E3_126	E3	2	110	0.7910651187	FALSE	0.1398930283	neutral
E3_127	E3	2	110	0.7910651187	FALSE	0.008150092128	neutral
E3_128	E3	2	110	0.7910651187	FALSE	-0.02292266341	neutral
E3_129	E3	2	110	0.7910651187	FALSE	0.09708407791	neutral
E3_130	E3	6	71	0.7246184364	FALSE	0.02320084986	attractive
E3_131	E3	2	110	0.7910651187	FALSE	-0.01943949647	neutral
E3_132	E3	2	110	0.7910651187	FALSE	-0.04566712462	neutral
E3_133	E3	6	71	0.7246184364	FALSE	0.03664906927	attractive
Glycine100uM_134	Glycine100uM	2	110	0.7910651187	FALSE	0.1235710695	neutral
Glycine100uM_135	Glycine100uM	2	110	0.7910651187	FALSE	0.08203399388	neutral
Glycine100uM_136	Glycine100uM	2	110	0.7910651187	FALSE	0.1935570003	neutral
Glycine100uM_137	Glycine100uM	1	13	0.5243325656	FALSE	0.1313605223	aversive
Glycine100uM_138	Glycine100uM	2	110	0.7910651187	FALSE	0.2094824429	neutral
Glycine100uM_139	Glycine100uM	2	110	0.7910651187	FALSE	0.2558317961	neutral
Glycine100uM_140	Glycine100uM	2	110	0.7910651187	FALSE	0.09865405824	neutral
Glycine100uM_141	Glycine100uM	2	110	0.7910651187	FALSE	-0.0679806505	neutral
IMP100uM_142	IMP100uM	2	110	0.7910651187	FALSE	0.1600547967	neutral
IMP100uM_143	IMP100uM	2	110	0.7910651187	FALSE	-0.06954732178	neutral
IMP100uM_144	IMP100uM	2	110	0.7910651187	FALSE	-0.0131980418	neutral
IMP100uM_145	IMP100uM	3	28	0.722739368	FALSE	0.1232425292	neutral
IMP100uM_146	IMP100uM	3	28	0.722739368	FALSE	0.05066635851	neutral
IMP100uM_147	IMP100uM	4	1		TRUE
IMP100uM_148	IMP100uM	2	110	0.7910651187	FALSE	0.130338616	neutral
Lcys100uM_149	Lcys100uM	2	110	0.7910651187	FALSE	0.2436323218	neutral
Lcys100uM_150	Lcys100uM	2	110	0.7910651187	FALSE	0.07323756176	neutral
Lcys100uM_151	Lcys100uM	2	110	0.7910651187	FALSE	0.2195542891	neutral
Lcys100uM_152	Lcys100uM	2	110	0.7910651187	FALSE	0.1827704008	neutral
Lcys100uM_153	Lcys100uM	2	110	0.7910651187	FALSE	-0.003566207169	neutral
Lcys100uM_154	Lcys100uM	2	110	0.7910651187	FALSE	0.2283305888	neutral
Lcys100uM_155	Lcys100uM	2	110	0.7910651187	FALSE	0.210703879	neutral
Lmet100uM_156	Lmet100uM	2	110	0.7910651187	FALSE	0.09480162741	neutral
Lmet100uM_157	Lmet100uM	2	110	0.7910651187	FALSE	0.05624087283	neutral
Lmet100uM_158	Lmet100uM	2	110	0.7910651187	FALSE	0.02229721517	neutral
Lmet100uM_159	Lmet100uM	2	110	0.7910651187	FALSE	0.1849061744	neutral
Lmet100uM_160	Lmet100uM	2	110	0.7910651187	FALSE	0.08884845744	neutral
Lmet100uM_161	Lmet100uM	2	110	0.7910651187	FALSE	0.1197644377	neutral
Lmet100uM_162	Lmet100uM	2	110	0.7910651187	FALSE	0.05054247558	neutral
Lphe100uM_163	Lphe100uM	2	110	0.7910651187	FALSE	0.1637218813	neutral
Lphe100uM_164	Lphe100uM	2	110	0.7910651187	FALSE	0.1648775374	neutral
Lphe100uM_165	Lphe100uM	2	110	0.7910651187	FALSE	0.1971276943	neutral
Lphe100uM_166	Lphe100uM	2	110	0.7910651187	FALSE	0.005573108079	neutral
Lphe100uM_167	Lphe100uM	2	110	0.7910651187	FALSE	0.1301526708	neutral
Lphe100uM_168	Lphe100uM	2	110	0.7910651187	FALSE	0.286059455	neutral
Lphe100uM_169	Lphe100uM	6	71	0.7246184364	FALSE	-0.03187032069	attractive
Lphe100uM_170	Lphe100uM	2	110	0.7910651187	FALSE	0.08795544329	neutral
Spont_171	Spont	2	110	0.7910651187	FALSE	0.2102177912	neutral
Spont_172	Spont	2	110	0.7910651187	FALSE	0.08015155821	neutral
Spont_173	Spont	2	110	0.7910651187	FALSE	0.1259285819	neutral
Spont_174	Spont	2	110	0.7910651187	FALSE	0.1367316893	neutral
Spont_175	Spont	2	110	0.7910651187	FALSE	0.1377361863	neutral
Spont_176	Spont	2	110	0.7910651187	FALSE	0.1649042246	neutral
Spont_177	Spont	2	110	0.7910651187	FALSE	0.162333251	neutral
TCA100uM_178	TCA100uM	6	71	0.7246184364	FALSE	-0.01275463733	attractive
TCA100uM_179	TCA100uM	6	71	0.7246184364	FALSE	0.2154133307	attractive
TCA100uM_180	TCA100uM	6	71	0.7246184364	FALSE	0.1903685482	attractive
TCA100uM_181	TCA100uM	6	71	0.7246184364	FALSE	0.04301504094	attractive
TCA100uM_182	TCA100uM	6	71	0.7246184364	FALSE	0.1902094679	attractive
TCA300uM_183	TCA300uM	6	71	0.7246184364	FALSE	0.2210470637	attractive
TCA300uM_184	TCA300uM	1	13	0.5243325656	FALSE	0.00819646933	aversive
TCA300uM_185	TCA300uM	6	71	0.7246184364	FALSE	0.132112158	attractive
TCA300uM_186	TCA300uM	6	71	0.7246184364	FALSE	0.03842081753	attractive
TCA300uM_187	TCA300uM	3	28	0.722739368	FALSE	0.06954426037	neutral
TCA300uM_188	TCA300uM	6	71	0.7246184364	FALSE	0.2349779132	attractive
TCA300uM_189	TCA300uM	6	71	0.7246184364	FALSE	0.2440784579	attractive
TCA300uM_190	TCA300uM	3	28	0.722739368	FALSE	0.1516395748	neutral
TCA300uM_191	TCA300uM	6	71	0.7246184364	FALSE	0.2069333613	attractive
TCA300uM_192	TCA300uM	6	71	0.7246184364	FALSE	0.1134128831	attractive
TCA300uM_193	TCA300uM	6	71	0.7246184364	FALSE	-0.01913851612	attractive
TCA300uM_194	TCA300uM	6	71	0.7246184364	FALSE	0.1432728115	attractive
TCA300uM_195	TCA300uM	3	28	0.722739368	FALSE	-0.03026892027	neutral
TCA300uM_196	TCA300uM	3	28	0.722739368	FALSE	0.2036733641	neutral
TCA300uM_197	TCA300uM	6	71	0.7246184364	FALSE	0.1502133049	attractive
TCA300uM_198	TCA300uM	6	71	0.7246184364	FALSE	0.1508008931	attractive
TCA300uM_199	TCA300uM	6	71	0.7246184364	FALSE	0.2073886634	attractive
TCA300uM_200	TCA300uM	6	71	0.7246184364	FALSE	0.1616813196	attractive
TCA300uM_201	TCA300uM	6	71	0.7246184364	FALSE	0.1280677609	attractive
TCA300uM_202	TCA300uM	3	28	0.722739368	FALSE	0.01753423937	neutral
TCA300uM_203	TCA300uM	6	71	0.7246184364	FALSE	0.1695296058	attractive
TCA300uM_204	TCA300uM	6	71	0.7246184364	FALSE	0.1601857526	attractive
TCA300uM_205	TCA300uM	3	28	0.722739368	FALSE	0.02148115542	neutral
TCA300uM_206	TCA300uM	6	71	0.7246184364	FALSE	0.1651674007	attractive
Thymine100uM_207	Thymine100uM	2	110	0.7910651187	FALSE	0.1928846914	neutral
Thymine100uM_208	Thymine100uM	2	110	0.7910651187	FALSE	0.07001866468	neutral
Thymine100uM_209	Thymine100uM	2	110	0.7910651187	FALSE	0.1810727649	neutral
Thymine100uM_210	Thymine100uM	2	110	0.7910651187	FALSE	0.1603033522	neutral
Thymine100uM_211	Thymine100uM	2	110	0.7910651187	FALSE	0.0211491513	neutral
Thymine100uM_212	Thymine100uM	2	110	0.7910651187	FALSE	0.2358331214	neutral
Thymine100uM_213	Thymine100uM	2	110	0.7910651187	FALSE	0.1715372615	neutral
food_214	food	6	71	0.7246184364	FALSE	-0.03298874289	attractive
food_215	food	6	71	0.7246184364	FALSE	0.04367579413	attractive
food_216	food	6	71	0.7246184364	FALSE	0.1084539375	attractive
food_217	food	6	71	0.7246184364	FALSE	-0.2249321512	attractive
food_218	food	6	71	0.7246184364	FALSE	0.1114627949	attractive
food_219	food	6	71	0.7246184364	FALSE	0.06233671	attractive
food_220	food	2	110	0.7910651187	FALSE	-0.003049172792	neutral
food_221	food	6	71	0.7246184364	FALSE	-0.04395261186	attractive
food_222	food	6	71	0.7246184364	FALSE	-0.0299130115	attractive
phenylalanine100uM_223	phenylalanine100uM	2	110	0.7910651187	FALSE	0.1978696528	neutral
phenylalanine100uM_224	phenylalanine100uM	2	110	0.7910651187	FALSE	0.2058296498	neutral
phenylalanine100uM_225	phenylalanine100uM	2	110	0.7910651187	FALSE	0.2011909303	neutral
phenylalanine100uM_226	phenylalanine100uM	2	110	0.7910651187	FALSE	0.2095345021	neutral
phenylalanine100uM_227	phenylalanine100uM	2	110	0.7910651187	FALSE	0.1981537489	neutral
phenylalanine100uM_228	phenylalanine100uM	2	110	0.7910651187	FALSE	0.2333657417	neutral
phenylalanine100uM_229	phenylalanine100uM	2	110	0.7910651187	FALSE	0.1390340738	neutral
