## Supplementary material for "Odor preference maps to cohesive transcriptional domains in the olfactory bulb": Table S3

ensembl_gene_id		ensembl_transcript_id_version		gene_name	linker probe sequence	Readout probes	primary probes PCR primers
ENSDARG00000031796		ENSDART00000052989.6		ache	gtccaatcgagtatcgtaccTGCGAACTGTCCGGCTTTCATGCGAACTGTCCGGCTTTCA	/5Cy5/CGCAACGCTTGGGACGGTTCCAATCGGATC/3Cy5Sp/	GACATCCAGGCGCGGACAAC
ENSDARG00000027740		ENSDART00000190723_1		adcyap1b	gggactcgcaagctatatcaTGCGAACTGTCCGGCTTTCATGCGAACTGTCCGGCTTTCA	/5Cy3/tcggtcaacctgaaagccggacagttcgca/3Cy3Sp/	ccgccggtgatcctgaaatg
ENSDARG00000090190		ENSDART00000103176_5		bcam	tccaccccgttaaggtacaaTGCGAACTGTCCGGCTTTCATGCGAACTGTCCGGCTTTCA
ENSDARG00000062510		ENSDART00000179739_1		bcl11ba	tcggacgtcacgcagtcacaTGCGAACTGTCCGGCTTTCATGCGAACTGTCCGGCTTTCA
ENSDARG00000058039		ENSDART00000147658_2		bhlhe22	ttgatgcgacttgtgaaaccTGCGAACTGTCCGGCTTTCATGCGAACTGTCCGGCTTTCA
ENSDARG00000037588		ENSDART00000054736_5		bhlhe23	tcaaaaccgtatatgtccgcGATCCGATTGGAACCGTCCCGATCCGATTGGAACCGTCCC
ENSDARG00000010791		ENSDART00000126339_3		dla	accacggcagcgtactataaGATCCGATTGGAACCGTCCCGATCCGATTGGAACCGTCCC
ENSDARG00000004232		ENSDART00000019259_9		dlb	ctacgctgcgtactgatccgTGCGAACTGTCCGGCTTTCATGCGAACTGTCCGGCTTTCA
ENSDARG00000079964		ENSDART00000111386_4		dlx2a	tacaactatcgtcaggaccaTGCGAACTGTCCGGCTTTCATGCGAACTGTCCGGCTTTCA
ENSDARG00000017174		ENSDART00000008469_9		dlx2b	tgatagtcggcgactcccttGATCCGATTGGAACCGTCCCGATCCGATTGGAACCGTCCC
ENSDARG00000042296		ENSDART00000113388_4		dlx5a	aactgccgattagtgtttccTGCGAACTGTCCGGCTTTCATGCGAACTGTCCGGCTTTCA
ENSDARG00000014420		ENSDART00000166505_3		elavl3	acgccgcacgttgtgattatTGCGAACTGTCCGGCTTTCATGCGAACTGTCCGGCTTTCA
ENSDARG00000020417		ENSDART00000022236_9		emx3	ggaccgtgcataacctcttcGATCCGATTGGAACCGTCCCGATCCGATTGGAACCGTCCC
ENSDARG00000006640		ENSDART00000186626_1		eomesa	gactaccccgtaggaccaacGATCCGATTGGAACCGTCCCGATCCGATTGGAACCGTCCC
ENSDARG00000101959		ENSDART00000167052_3		etv1	ttggtctgacgagatgcgatTGCGAACTGTCCGGCTTTCATGCGAACTGTCCGGCTTTCA
ENSDARG00000076120		ENSDART00000114288_3		foxp4	tgtgagtgccggtatagtgaGATCCGATTGGAACCGTCCCGATCCGATTGGAACCGTCCC
ENSDARG00000027419		ENSDART00000179091_2		gad1b	gttcgcaaatccggctactgTGCGAACTGTCCGGCTTTCATGCGAACTGTCCGGCTTTCA
ENSDARG00000015537		ENSDART00000021609_10		gad2	cctatgctcgcacttccgacGATCCGATTGGAACCGTCCCGATCCGATTGGAACCGTCCC
ENSDARG00000099744		ENSDART00000167860_2		gap43	ctgttgatgtacgcaccaccTGCGAACTGTCCGGCTTTCATGCGAACTGTCCGGCTTTCA
ENSDARG00000071418		ENSDART00000105572_3		gbx1	gttctcaagcggtataggatGATCCGATTGGAACCGTCCCGATCCGATTGGAACCGTCCC
ENSDARG00000054562		ENSDART00000055707_6		her15.1	aggctcaagcggctcaatttTGCGAACTGTCCGGCTTTCATGCGAACTGTCCGGCTTTCA
ENSDARG00000094426		ENSDART00000161321_2		her4.2	cgcgcggtcgatagtagtaaTGCGAACTGTCCGGCTTTCATGCGAACTGTCCGGCTTTCA
ENSDARG00000012796		ENSDART00000143295.2		hnmt	taccggatttaacgcatccaGATCCGATTGGAACCGTCCCGATCCGATTGGAACCGTCCC
ENSDARG00000091756		ENSDART00000124040_3		insm1a	tatattgcggaccgtgcattTGCGAACTGTCCGGCTTTCATGCGAACTGTCCGGCTTTCA
ENSDARG00000051875		ENSDART00000073583_5		islr2	gacgttcgtatataagggcaTGCGAACTGTCCGGCTTTCATGCGAACTGTCCGGCTTTCA
ENSDARG00000014018		ENSDART00000005641_6		lhx1a	tctgaccggcggaaagtattTGCGAACTGTCCGGCTTTCATGCGAACTGTCCGGCTTTCA
ENSDARG00000031222		ENSDART00000148020_3		lhx2b	gggtattcgatgcgttgtagTGCGAACTGTCCGGCTTTCATGCGAACTGTCCGGCTTTCA
ENSDARG00000057936		ENSDART00000080693_5		lhx5	cgacgagtgcctcacgtaatTGCGAACTGTCCGGCTTTCATGCGAACTGTCCGGCTTTCA
ENSDARG00000002330		ENSDART00000019078_5		lhx8a	gagataagggcgcaagctagTGCGAACTGTCCGGCTTTCATGCGAACTGTCCGGCTTTCA
ENSDARG00000056979		ENSDART00000175556_2		lhx9	actagttgacgctggtggagGATCCGATTGGAACCGTCCCGATCCGATTGGAACCGTCCC
ENSDARG00000032614		ENSDART00000100194_5		msi2b	gctaatccctcgataccccgTGCGAACTGTCCGGCTTTCATGCGAACTGTCCGGCTTTCA
ENSDARG00000019566		ENSDART00000011837_6		neurod1	tctgcctcaatacgtcaccaGATCCGATTGGAACCGTCCCGATCCGATTGGAACCGTCCC
ENSDARG00000040008		ENSDART00000058530_6		neurod6a	tgtggttgtgcggcattgtcGATCCGATTGGAACCGTCCCGATCCGATTGGAACCGTCCC
ENSDARG00000062420		ENSDART00000138233_3		nfia	gcagggtacggcataacctaGATCCGATTGGAACCGTCCCGATCCGATTGGAACCGTCCC
ENSDARG00000061836		ENSDART00000139001_3		nfixb	aactagattgccgaccgagaGATCCGATTGGAACCGTCCCGATCCGATTGGAACCGTCCC
ENSDARG00000075107		ENSDART00000110871_4		nkx2.4a	taccatgcgcgagcaaaataGATCCGATTGGAACCGTCCCGATCCGATTGGAACCGTCCC
ENSDARG00000104107		ENSDART00000164006_2		nkx2.4b	taagaacgggctaaaccacaTGCGAACTGTCCGGCTTTCATGCGAACTGTCCGGCTTTCA
ENSDARG00000052695		ENSDART00000133384_3		nr2f1a	tcgtcagttcggcgttatgtTGCGAACTGTCCGGCTTTCATGCGAACTGTCCGGCTTTCA
ENSDARG00000014201		ENSDART00000027268_8		otpa	ttgccgacgaggcttagagtTGCGAACTGTCCGGCTTTCATGCGAACTGTCCGGCTTTCA
ENSDARG00000058379		ENSDART00000188537_1		otpb	acggtatggcgcagagttctGATCCGATTGGAACCGTCCCGATCCGATTGGAACCGTCCC
ENSDARG00000036194		ENSDART00000186872_1		pitx2	tactatcgcgagagtccgggTGCGAACTGTCCGGCTTTCATGCGAACTGTCCGGCTTTCA
ENSDARG00000058734		ENSDART00000164269_2		prdx1	aggatcgaaacgcatcgctaGATCCGATTGGAACCGTCCCGATCCGATTGGAACCGTCCC
ENSDARG00000001127		ENSDART00000003494_7		slc17a6a	tagggatacacgtcaactccTGCGAACTGTCCGGCTTTCATGCGAACTGTCCGGCTTTCA
ENSDARG00000041150		ENSDART00000099872_6		slc17a6b	atgttagtacggagcggcaaGATCCGATTGGAACCGTCCCGATCCGATTGGAACCGTCCC
ENSDARG00000059775		ENSDART00000083453_7		slc32a1	tcacgcatcgccaacaactgGATCCGATTGGAACCGTCCCGATCCGATTGGAACCGTCCC
ENSDARG00000016141		ENSDART00000148430.3		slc6a2	acggctaacctactcgaagcGATCCGATTGGAACCGTCCCGATCCGATTGGAACCGTCCC
ENSDARG00000067964		ENSDART00000184910.1		slc6a5	tggagccactatacgtaaccTGCGAACTGTCCGGCTTTCATGCGAACTGTCCGGCTTTCA
ENSDARG00000109715		ENSDART00000186386_1		sncgb	catataccgctacgtgacaaTGCGAACTGTCCGGCTTTCATGCGAACTGTCCGGCTTTCA
ENSDARG00000077811		ENSDART00000110040_4		sox11a	cgaagctcgatgcaggttaaTGCGAACTGTCCGGCTTTCATGCGAACTGTCCGGCTTTCA
ENSDARG00000095743		ENSDART00000141068_2		sox11b	gtcttagcgggatcaacaccGATCCGATTGGAACCGTCCCGATCCGATTGGAACCGTCCC
ENSDARG00000053569		ENSDART00000075617_5		sox3	ggaataatatgcggttaggcTGCGAACTGTCCGGCTTTCATGCGAACTGTCCGGCTTTCA
ENSDARG00000015536		ENSDART00000173962_2		sox6	ttcgcagacgtttagacccaTGCGAACTGTCCGGCTTTCATGCGAACTGTCCGGCTTTCA
ENSDARG00000011870		ENSDART00000012791_9		sp8a	cgggtcctgcgaactaacacTGCGAACTGTCCGGCTTTCATGCGAACTGTCCGGCTTTCA
ENSDARG00000059945		ENSDART00000172232_2		sv2a	gatttccgccgcaaacacttGATCCGATTGGAACCGTCCCGATCCGATTGGAACCGTCCC
ENSDARG00000076259		ENSDART00000040180_6		tbr1a	tacgaacgccttatttcccgTGCGAACTGTCCGGCTTTCATGCGAACTGTCCGGCTTTCA
ENSDARG00000004473		ENSDART00000013980_8		tbx21	cacagtaacgggcgaaaaggTGCGAACTGTCCGGCTTTCATGCGAACTGTCCGGCTTTCA
ENSDARG00000030621		ENSDART00000040410_7		th	cttccccgaccttaacgctcTGCGAACTGTCCGGCTTTCATGCGAACTGTCCGGCTTTCA
ENSDARG00000038384		ENSDART00000056002.5		th2	ggatctgtgtccgatcgggtGATCCGATTGGAACCGTCCCGATCCGATTGGAACCGTCCC
ENSDARG00000029432		ENSDART00000067159.6		tph1a	actacaaatcgaagctggacTGCGAACTGTCCGGCTTTCATGCGAACTGTCCGGCTTTCA
ENSDARG00000036082		ENSDART00000052385.5		tph1b	tgcatgaacaccgctccacaGATCCGATTGGAACCGTCCCGATCCGATTGGAACCGTCCC
ENSDARG00000057239		ENSDART00000112627.5		tph2	acgtttcttggcgatgacagTGCGAACTGTCCGGCTTTCATGCGAACTGTCCGGCTTTCA
ENSDARG00000006868		ENSDART00000018054.9		trh	accggatccgttacaacgaaGATCCGATTGGAACCGTCCCGATCCGATTGGAACCGTCCC
ENSDARG00000010008		ENSDART00000003745_8		vim	gagaaagtcgcatttaggccGATCCGATTGGAACCGTCCCGATCCGATTGGAACCGTCCC
ENSDARG00000071658		ENSDART00000106120_5		ywhag2	atggggaagcgtaccctagtGATCCGATTGGAACCGTCCCGATCCGATTGGAACCGTCCC
ENSDARG00000028228		ENSDART00000169895_2		zbtb18	aaccgtgtaacctgcgtataTGCGAACTGTCCGGCTTTCATGCGAACTGTCCGGCTTTCA
ENSDARG00000078416		ENSDART00000184286_1		zeb2b	tctagtgagatcgcgtcataGATCCGATTGGAACCGTCCCGATCCGATTGGAACCGTCCC
ENSDARG00000075542		ENSDART00000176903_2		zfhx4	ctaattgcacggtgatcgctGATCCGATTGGAACCGTCCCGATCCGATTGGAACCGTCCC
